# Control of 3ʹ splice site selection by the yeast splicing factor Fyv6

**DOI:** 10.1101/2024.05.04.592262

**Authors:** Katherine A. Senn, Karli A. Lipinski, Natalie J. Zeps, Amory F. Griffin, Max E. Wilkinson, Aaron A. Hoskins

**Affiliations:** Department of Biochemistry, University of Wisconsin-Madison, Madison, WI 53706 USA; Department of Chemistry, University of Wisconsin-Madison, Madison, WI 53706 USA; MRC Laboratory of Molecular Biology, Cambridge CB2 0QH UK; Present Addresses: Broad Institute of MIT and Harvard, Cambridge MA 02142 USA and McGovern Institute for Brain Research, Massachusetts Institute of Technology, Cambridge, MA 02139 USA

**Keywords:** yeast, spliceosome, pre-mRNA splicing, cryo-EM, snRNA, snRNP, structure, RNA-Seq

## Abstract

Pre-mRNA splicing is catalyzed in two steps: 5ʹ splice site (SS) cleavage and exon ligation. A number of proteins transiently associate with spliceosomes to specifically impact these steps (1^st^ and 2^nd^ step factors). We recently identified Fyv6 (FAM192A in humans) as a 2^nd^ step factor in *S. cerevisiae*; however, we did not determine how widespread Fyv6’s impact is on the transcriptome. To answer this question, we have used RNA-seq to analyze changes in splicing. These results show that loss of Fyv6 results in activation of non-consensus, branch point (BP) proximal 3ʹ SS transcriptome-wide. To identify the molecular basis of these observations, we determined a high-resolution cryo-EM structure of a yeast product complex spliceosome containing Fyv6 at 2.3 Å. The structure reveals that Fyv6 is the only 2^nd^ step factor that contacts the Prp22 ATPase and that Fyv6 binding is mutually exclusive with that of the 1^st^ step factor Yju2. We then use this structure to dissect Fyv6 functional domains and interpret results of a genetic screen for *fyv61* suppressor mutations. The combined transcriptomic, structural, and genetic studies allow us to propose a model in which Yju2/Fyv6 exchange facilitates exon ligation and Fyv6 promotes usage of consensus, BP distal 3ʹ SS.
