## Supplementary Table 1 for "Control of 3ʹ splice site selection by the yeast splicing factor Fyv6"

### Sheet: Sheet1
Strain	WT	WT	fyv6Δ	fyv6Δ	upf1Δ	upf1Δ	upf1Δ fyv6Δ	upf1Δ fyv6Δ	upf1Δ 16°C	upf1Δ16°C	upf1Δ 30°C	upf1Δ 30°C	upf1Δ 37°C	upf1Δ 37°C	upf1Δ fyv6Δ 16°C	upf1Δ fyv6Δ 16°C	upf1Δ fyv6Δ 30°C	upf1Δ fyv6Δ 30°C	upf1Δ fyv6Δ 37°C	upf1Δ fyv6Δ 37°C
Sample	WT-0409	WT-0417	Fyv6-0409	Fyv6-0417	WT0803	WT0811	Del0803	Del0811	WT-16-12-8	WT-16-1-5	WT-30-12-8	WT-30-1-5	WT-37-12-8	WT-37-1-5	Fyv6-16-12-8	Fyv6-16-1-5	Fyv6-30-12-8	Fyv6-30-1-5	Fyv6-37-12-8	Fyv6-37-1-5
Number of input reads	85926729	106945685	94133087	94552759	137083031	145126452	160640523	153634533	116147774	116740811	117875589	101551490	111123704	113648432	113035174	105166102	99574244	112772494	62108265	98319405
Average input read length	301	300	300	301	294	297	296	296	296	295	296	297	296	293	296	293	297	295	291	295
Uniquely mapped reads number	79492555	94730281	87677508	86108338	114465633	130740751	144728798	137184859	108481615	106712524	107763002	92578344	101142324	100635818	96127703	95801601	91754438	104122075	55519125	90376829
Uniquely mapped reads %	0.9251	0.8858	0.9314	0.9107	83.50%	90.09%	90.09%	89.29%	93.40%	91.41%	91.42%	91.16%	91.02%	88.55%	0.8504	0.911	0.9215	92.33%	89.39%	91.92%
Average mapped length	298.16	299.37	298.33	298.5	292.89	297.02	296.22	296.06	295.73	294.92	295.33	296.93	296.09	292.47	295.98	292.57	296.33	294.31	290.49	294.91
Number of splices: Total	5588330	5265696	5144014	3517885	4811201	6753859	6960965	6338402	5139280	4602847	6295091	4866483	4032011	4375908	3430699	3315312	4480808	6861445	2109463	4062456
Number of splices: Annotated (sjdb)	5476576	5173332	5010649	3372946	4267669	6044953	6118714	5583791	5023233	4481309	6159054	4768613	3931701	4275366	3282416	3213280	4358979	6769814	2038982	3990686
Number of splices: GT/AG	5454277	5124774	4984501	3340465	4689590	6575339	6731337	6145153	4988225	4455077	6124222	4737340	3898097	4241951	3242886	3182020	4325500	6728558	2016555	3952388
Number of splices: GC/AG	30985	54326	33706	40820	3360	4186	2369	3414	36344	29421	36187	32081	36717	36110	34584	31033	30586	39786	18143	38098
Number of splices: AT/AC	937	543	2359	1391	1102	1506	4837	4876	4872	4177	5667	4562	4159	3602	5366	4732	7837	8791	3206	6267
Number of splices: Non-canonical	102131	86053	123448	135209	117149	172828	222422	184959	109839	114172	129015	92500	93038	94245	147863	97527	116885	84310	71559	65703
Mismatch rate per base, %	0.0051	0.0035	0.0044	0.0045	0.16%	0.15%	0.15%	0.15%	0.20%	0.21%	0.20%	0.21%	0.20%	0.20%	0.002	0.002	0.002	0.20%	0.20%	0.20%
Deletion rate per base	0.0001	0	0.0001	0	0.00%	0.00%	0.00%	0.00%	0.01%	0.01%	0.00%	0.00%	0.00%	0.00%	0	0.0001	0	0.00%	0.01%	0.00%
Deletion average length	1.83	1.45	1.66	1.65	1.52	1.50	1.51	1.51	1.48	1.51	1.50	1.50	1.50	1.51	1.48	1.49	1.51	1.48	1.52	1.48
Insertion rate per base	0	0	0	0	0.01%	0.00%	0.01%	0.00%	0.00%	0.00%	0.00%	0.00%	0.00%	0.00%	0	0	0	0.00%	0.00%	0.00%
Insertion average length	1.39	1.17	1.32	1.31	1.20	1.17	1.17	1.16	1.19	1.19	1.18	1.19	1.19	1.18	1.19	1.18	1.16	1.14	1.19	1.15
Number of reads mapped to multiple loci	3848326	5014201	3397587	4109944	5454900	6384038	6381205	6021004	3634063	3694310	3778047	4025427	4114010	8791254	11271181	3242608	3023423	4145686	2997094	4032651
% of reads mapped to multiple loci	0.0448	0.0469	0.0361	0.0435	3.98%	4.40%	3.97%	3.92%	3.13%	3.16%	3.21%	3.96%	3.70%	7.74%	0.0997	0.0308	0.0304	3.68%	4.83%	4.10%
Number of reads mapped to too many loci	735216	746945	554063	1220347	1238181	1671251	1204246	1027004	719937	800454	1020444	1197095	1520955	1677681	856197	875656	600762	580418	306193	891919
% of reads mapped to too many loci	0.0086	0.007	0.0059	0.0129	0.90%	1.15%	0.75%	0.67%	0.62%	0.69%	0.87%	1.18%	1.37%	1.48%	0.0076	0.0083	0.006	0.51%	0.49%	0.91%
Number of reads unmapped: too many mismatches	0	0	0	0	0	0	0	0	0	0	0	0	0	0	0	0	0	0	0	0
% of reads unmapped: too many mismatches	0	0	0	0	0.00%	0.00%	0.00%	0.00%	0.00%	0.00%	0.00%	0.00%	0.00%	0.00%	0	0	0	0.00%	0.00%	0.00%
Number of reads unmapped: too short	1849289	6449005	2502003	3110816	15914413	6326324	8320994	9394810	1833147	4437621	4146562	2327150	3169543	1761769	3407570	3721687	2878832	2744682	2454526	2256832
% of reads unmapped: too short	0.0215	0.0603	0.0266	0.0329	11.61%	4.36%	5.18%	6.12%	1.58%	3.80%	3.52%	2.29%	2.85%	1.55%	0.0301	0.0354	0.0289	2.43%	3.95%	2.30%
Number of reads unmapped: other	1343	5253	1926	3314	9904	4088	5280	6856	1479012	1095902	1167534	1423474	1176872	781910	1372523	1524550	1316789	1179633	831327	761174
% of reads unmapped: other	0	0	0	0	0.01%	0.00%	0.00%	0.00%	1.27%	0.94%	0.99%	1.40%	1.06%	0.69%	0.0121	0.0145	0.0132	1.05%	1.34%	0.77%
