## Supplementary Table 4 for "Control of 3ʹ splice site selection by the yeast splicing factor Fyv6"

### Sheet: Sheet1
Table S4, Cryo-EM data collection, refinement and validation statistics
	state I	state II	state III	Prp22	U2	NTC	U5	Cwc22N
EM data collection
Microscope model	Thermo Scientific Titan Krios cryo TEM
Detector model	Gatan K3
Number of datasets	2
Number of micrographs	51113
Frames per micrograph	40
Data collection software	EPU
Voltage (keV)	300
Electron fluence (e-/Å2)	40
Magnification	81000 / 130000
Pixel size (Å)	0.934 / 0.664
Defocus range (μm)	-1.3 to -3.1
Energy filter slit width	20 eV
EMPIAR dataset	EMPIAR-12330
3D reconstructions
EMDB map entry	EMD-47157	EMD-47158	EMD-47159	EMD-47160	EMD-47161	EMD-47163	EMD-47162	EMD-47164
PDB coordinate entry	9DTR
Data processing
Initial particle number	1820457
Final refined particle number	209005	80259	119680	289264	72869	260409	113561	201984
Map resolutions (Å):
Masked, at FSC = 0.143	2.31	2.6	2.47	2.96	3.42	3.72	3.06	3.57
Masked, at FSC = 0.5	270	3.02	2.9	3.32	3.82	3.92	3.38	3.87
Unmasked, at FSC = 0.143	3.14	3.6	3.34	3.6	3.82	3.92	3.5	3.64
Unmasked, at FSC = 0.5	3.94	7.38	4.34	4.3	4.4	4.47	4.15	3.95
Map resolution rangea (Å)	2.23 – 4.56	2.47 –5.77	2.36 – 6.05	2.95 – 3.35	3.22 – 6.2	3.51 – 10.4	2.96 – 6.23	3.42 – 5.14
Map sharpening B factor (Å2)	-29.1	-28.8	-32.6	-62.6	-66	-121.7	-58	-170.3
Refinement and model statistics
Atom selection validatedb	all			/V:1-290,318-422,437-1107/E:12-21/D:1-40	/W,Y,m,l,k,n,r,p,q/2:54-2000/T:1-85/G:210-300	/T:86-1000/S:213-1000/O:291-380/D:91-200/Z/y:1-40,60-83/G:150-195	/e,f,j,b,d,g,h/5:166-178	/H:1-270	remainder, excluding /R:55-120/5:1-27,128-165,49-66/6:8-18/N:146-324/s,t,u,v,w/O:420-600/J:1-32, against state I core map
Model resolution (FSC=0.5) (Å)	2.6			3	3.35	3.72	2.99	3.55	2.4
Map CC (around atoms)	0.78			0.8	0.77	0.59	0.78	0.61	0.83
EMRinger score	4.27			4.44	2.65	1.61	4.09	3.21	5.12
Model composition
Non-hydrogen atoms	91230			5795	9372	9316	5035	2125	51973
Protein residues	10425			708	941	1237	602	261	5613
Nucleotides	488			8	87	0	13	0	291
Ligands	16			0	0	1	0	0	15
Refinement method	phenix.real_space_refine
Mean B factors (Å2)
Protein	155.7			106.8	148.3	267.4	64.3	159.1	79.9
Nucleotides	204.5			170.4	346.7		61.1		101.2
Ligand	105.1					249.1			41.2
R.m.s. deviations
Bond lengths (Å)	0.007			0.008	0.006	0.007	0.005	0.012	0.008
Bond angles (°)	1.193			1.221	1.183	1.092	0.929	1.238	1.229
Validation
MolProbity score	1.16			1.23	1.31	1.35	2.11	1.52	1.12
All-atom clashscore	2.22			1.13	2.88	5.13	5.03	6.51	1.74
Rotamer outliers (%)	0.77			1.6	0.7	1.17	7.96	1.63	0.5
CaBLAM outliers (%)	0.86			1.72	0.67	0.69	1.77	0	0.97
C-beta deviations (%)	0.01			0	0	0	0	0	0
Nucleic acid geometry
Correct sugar puckers (%)	0.957			0.875	0.866		1		0.963
Good backbone conformations (%)	0.834			0.571	0.75		0.5		0.873
Ramachandran plot
Favoured (%)	97.1			96.3	96.5	97.9	97.1	98.8	96.9
Allowed (%)	2.9			3.6	3.4	2.1	2.91	1.2	3.1
Disallowed (%)	0.1			0.1	0.1	0	0	0	0
a Range from 5th to 95th percentiles of local resolution map within the refinement mask
b In ChimeraX selection nomenclature
